# Automatic cell type harmonization and integration across Human Cell Atlas datasets

**DOI:** 10.1101/2023.05.01.538994

**Authors:** Chuan Xu, Martin Prete, Simone Webb, Laura Jardine, Benjamin J. Stewart, Regina Hoo, Peng He, Kerstin Meyer, Sarah A. Teichmann

## Abstract

Harmonizing cell types across the single-cell community and assembling them into a common framework is central to building a standardized Human Cell Atlas. Here we present CellHint, a predictive clustering tree-based tool to resolve cell type differences in annotation resolution and technical biases across datasets. CellHint accurately quantifies cell-cell transcriptomic similarities and places cell types into a relationship graph that hierarchically defines shared and unique cell subtypes. Application to multiple immune datasets recapitulates expert-curated annotations. CellHint also reveals underexplored relationships between healthy and diseased lung cell states in eight diseases. Furthermore, we present a workflow for fast cross-dataset integration guided by harmonized cell types and cell hierarchy, which uncovers underappreciated cell types in adult human hippocampus. Finally, we apply CellHint to 12 tissues from 38 datasets, providing a deeply curated cross-tissue database with ∼3.7 million cells and various machine learning models for automatic cell annotation across human tissues.
