## Supplementary material for "Automatic cell type harmonization and integration across Human Cell Atlas datasets": Table S1

### Sheet: main
Table S1. Detailed steps for cell type harmonization and integration using the CellHint algorithm
Functionality	Major step	Detailed step						Note
1. Harmonization	1.1. Calculate distances between cells and cell types for each dataset/batch	1.1.1. Calculate the cell centroids						Average profiles based on latent space or gene expression space
		1.1.2. (optional) Filter out noisy cells						Filter cells whose gene expression profiles do not correlate most with the cell type they belong to
		1.1.3. Calculate distances between cells and cell types (cell centroids)						Correlation distance (gene expression space) or Euclidean distance (low-dimensional latent space)
	1.2. Build PCT for each dataset/batch	1.2.1. Gene expression-based tree induction using distances from 1.1.						Highly variable genes are recommended for PCT purpose
		1.2.2. F-test for nodes in the tree						Impurities of nodes and their daughter nodes/leaves need to consider no. cells contained during F-test
		1.2.3. Prune unnecessary nodes						Increase p-value cutoff will prune fewer nodes for improved accuracy at the cost of generalizability
	1.3. Predict distances between query cells and reference cell types	1.3.1. Derive dissimilarity profile of a query cell across reference cell types						Predict the query-cell-by-reference-cell-type distance matrix using gene expression of query cells
		1.3.2. Derive dissimilarity profiles for all cells						Concatenate the matrices from 1.3.1. across datasets for a given set of reference cell types
		1.3.3. Normalize the distance matrix						Rank and max-normalize the matrix from 1.3.2.
		1.3.4. Derive a global cell-by-cell-type distance matrix						Concatenate the matrices from 1.3.3. across datasets
	1.4. Obtain the cell membership matrix	1.4.1. Predict each cell into the most likely cell type in each dataset						Cell type labels are kept as is when assigning cells to the dataset they originally belong to
	1.5. Form the initial dataset core	1.5.1. Derive two confusion matrices (two directions) for two starting datasets						Based on information from the membership matrix obtained from 1.4.1.
		1.5.2. Perform pairwise alignment						Use an iterative cell type removal procedure to define cell type relations as a harmonization table
		1.5.3. Combine datasets with new cell type naming						Cells combined across datasets will have new names matching rows of the harmonization table
	1.6. Iteratively add a new dataset	1.6.1. Derive two confusion matrices wrt. the newly added dataset						Cross-assign cells between the earlier dataset (in 1.5.3.) and new dataset based on the matrix in 1.4.1.
		1.6.2. Update and extend the harmonization table						The new 3-column table needs to be expanded to have one dataset per column
		1.6.3. Repeat 1.6.1. and 1.6.2. until all datasets are incorporated						Dataset order can be manually specified or auto-determined by CellHint using a greedy strategy
	1.7. Cell re-annotation	1.7.1. Reannotate cells into rows of the final harmonization table						Each cell will usually have a long name
	1.8. Reorganize into hierarchies	1.8.1. Derive the data-driven cell type hierarchy						Each cell type group will be reordered according to how many unique values each column has
2. Integration	2.1. Determine cell type groups	2.1.1. Find nearest cell types for each cell type						Nearest neighbors of a cell from the given cell type will be anchored out of this group
	2.2. Construct neighborhood graph	2.2.1. Obtain the KNN and connectivity matrices						Datasets/batches without a given cell type (group) will not provide neighbors
	2.3. Trim graph	2.3.1. Trim graph to top largest connectivities						Borrowed from BBKNN
