## Supplementary material for "Automatic cell type harmonization and integration across Human Cell Atlas datasets": Table S2

### Sheet: main
Table S2. List of organs and datasets used for constructing the multi-organ single-cell resource
Organ	Dataset	Doi	# Cells	# Genes	# Donors	Material	Assay	# Cell types
Liver	Aizarani et al. 2019	10.1038/s41586-019-1373-2	10352	33941	9	cell	CEL-seq2	34
	Andrews et al. 2022	10.1002/hep4.1854	73295	33452	4	cell, nucleus	10x 3' v2, 10x 3' v3	12
	Guilliams et al. 2022	10.1016/j.cell.2021.12.018	167587	32738	18	cell, nucleus	10x 3' v2, 10x 3' v3	17
	MacParland et al. 2018	10.1038/s41467-018-06318-7	8444	20007	5	cell	10x 3' v2	20
Kidney	HCA Kidney 2022	https://cellxgene.cziscience.com/collections/a98b828a-622a-483a-80e0-15703678befd	48772	37073	18	cell	10x 3' v3	47
	Lake et al. 2021	10.1101/2021.07.28.454201	105428	33920	30	cell, nucleus	10x 3' v3	74
	Muto et al. 2021	10.1038/s41467-021-22368-w	19985	33234	5	nucleus	10x 5' v1	15
	Stewart et al. 2019	10.1126/science.aat5031	20319	33694	9	cell	10x 3' v2	30
Lymph node	Dominguez Conde et al. 2022	10.1126/science.abl5197	82974	36601	12	cell	10x 3' v3, 10x 5' v1, 10x 5' v2	35
	Elmentaite et al. 2021	10.1038/s41586-021-03852-1	11067	33234	5	cell	10x 3' v2, 10x 5' v2	28
	James et al. 2020	10.1038/s41590-020-0602-z	13872	18835	5	cell	10x 3' v2, 10x 5' v2	15
	Szabo et al. 2019	10.1038/s41467-019-12464-3	16527	54765	2	cell	10x 3' v2	6
Skeletal muscle	He et al. 2020	10.1186/s13059-020-02210-0	5732	33748	1	cell	10x 5' transcription profiling	11
	Micheli et al. 2020	10.1186/s13395-020-00236-3	22058	21703	10	cell	10x 3' v2, 10x 3' v3	16
	Perez et al. 2022	10.18632/aging.204435	143051	21168	17	nucleus	10x 5' v1	7
	Tabula Sapiens 2022	10.1126/science.abl4896	30734	58559	4	cell	10x 3' v3, Smart-seq2	18
Blood	Dominguez Conde et al. 2022	10.1126/science.abl5197	26999	36601	6	cell	10x 3' v3, 10x 5' v1, 10x 5' v2	25
	Ren et al. 2021	10.1016/j.cell.2021.01.053	164945	27943	25	cell	10x 5' v2	46
	Stephenson et al. 2021	10.1038/s41591-021-01329-2	97008	24929	23	cell	10x 3' transcription profiling	43
	Yoshida et al. 2021	10.1038/s41586-021-04345-x	46964	33193	11	cell	10x 5' v1	34
Spleen	Dominguez Conde et al. 2022	10.1126/science.abl5197	70099	36601	12	cell	10x 3' v3, 10x 5' v1, 10x 5' v2	38
	He et al. 2020	10.1186/s13059-020-02210-0	4512	33748	1	cell	10x 5' transcription profiling	12
	Madissoon et al. 2020	10.1186/s13059-019-1906-x	92049	22300	5	cell	10x 3' v2	28
	Tabula Sapiens 2022	10.1126/science.abl4896	34004	58559	3	cell	10x 3' v3, Smart-seq2	24
Hippocampus	Ayhan et al. 2021	10.1016/j.neuron.2021.05.003	129655	17180	5	nucleus	10x 3' v2, 10x 3' v3	24
	Franjic et al. 2022	10.1016/j.neuron.2021.10.036	191529	33939	6	nucleus	10x 3' v3	57
	Siletti et al. 2022	10.1101/2022.10.12.511898	345593	59480	3	nucleus	10x 3' v3	231
	Tran et al. 2021	10.1016/j.neuron.2021.09.001	10068	33538	3	nucleus	10x 3' v3	15
Intestine	Burclaff et al. 2022	10.1016/j.jcmgh.2022.02.007	12590	23050	3	cell	10x 3' v3	20
	Elmentaite et al. 2021	10.1038/s41586-021-03852-1	113121	33234	7	cell	10x 3' v2, 10x 5' v2	58
	James et al. 2020	10.1038/s41590-020-0602-z	27680	18835	5	cell	10x 3' v2, 10x 5' v2	22
	Smillie et al. 2019	10.1016/j.cell.2019.06.029	109884	21784	12	cell	10x 3' v1, 10x 3' v2	50
Bone marrow	Dominguez Conde et al. 2022	10.1126/science.abl5197	39889	36601	10	cell	10x 3' v3, 10x 5' v1, 10x 5' v2	36
	He et al. 2020	10.1186/s13059-020-02210-0	3230	33748	1	cell	10x 5' transcription profiling	15
	Roy et al. 2021	10.1016/j.celrep.2021.109698	11201	33538	2	cell	10x 3' v3	19
	Tabula Sapiens 2022	10.1126/science.abl4896	12293	58559	4	cell	10x 3' v3, Smart-seq2	16
Lung	Adams et al. 2020	10.1126/sciadv.aba1983	95301	45947	28	cell	10x 3' v2	36
	Madissoon et al. 2020	10.1186/s13059-019-1906-x	57019	20922	5	cell	10x 3' v2	25
	Madissoon et al. 2022	10.1038/s41588-022-01243-4	105135	20922	7	cell	10x 3' v2, 10x 5' transcription profiling	71
	Travaglini et al. 2020	10.1038/s41586-020-2922-4	60971	24857	3	cell	10x 3' v2	55
Heart	Koenig et al. 2022	10.1038/s44161-022-00028-6	150582	45068	25	cell, nucleus	10x 5' v1	14
	Kuppe et al. 2022	10.1038/s41586-022-05060-x	41648	29046	4	nucleus	10x 3' v3	10
	Litvinukova et al. 2020	10.1038/s41586-020-2797-4	451513	33234	14	cell, nucleus	10x 3' v2, 10x 3' v3	65
	Tucker et al. 2020	10.1161/circulationaha.119.045401	287269	33694	7	nucleus	10x 3' v2	17
Pancreas	Fasolino et al. 2022	10.1038/s42255-022-00531-x	13960	26163	6	cell	10x 3' v2, 10x 3' v3	14
	Muraro et al. 2016	10.1016/j.cels.2016.09.002	2115	15670	4	cell	CEL-seq2	8
	Tosti et al. 2021	10.1053/j.gastro.2020.11.010	79367	43815	5	nucleus	10x 3' v2	14
	Tritschler et al. 2022	10.1016/j.molmet.2022.101595	26474	30933	5	cell	10x 3' v2	12
